# Population genomics of *Bacillus anthracis* from an anthrax hyperendemic area reveals transmission processes across spatial scales and unexpected within-host diversity

**DOI:** 10.1101/2021.09.07.459365

**Authors:** Taya L. Forde, Tristan P. W. Dennis, O. Rhoda Aminu, William T. Harvey, Ayesha Hassim, Ireen Kiwelu, Matej Medvecky, Deogratius Mshanga, Henriette Van Heerden, Adeline Vogel, Ruth N. Zadoks, Blandina T. Mmbaga, Tiziana Lembo, Roman Biek

## Abstract

Genomic sequencing has revolutionized our understanding of bacterial disease epidemiology, but remains underutilized for zoonotic pathogens in remote endemic settings. Anthrax, caused by the spore-forming bacterium *Bacillus anthracis*, remains a threat to human and animal health and rural livelihoods in low- and middle-income countries. While the global genomic diversity of *B. anthracis* has been well-characterized, there is limited information on how its populations are genetically structured at the scale at which transmission occurs, critical for understanding the pathogen’s evolution and transmission dynamics. Using a uniquely rich dataset, we quantified genome-wide single nucleotide polymorphisms (SNPs) among 73 *B. anthracis* isolates derived from 33 livestock carcasses sampled over one year throughout the Ngorongoro Conservation Area, Tanzania, an area hyperendemic for anthrax. Genome-wide SNPs distinguished 22 unique *B. anthracis* genotypes within the study area. However, phylogeographic structure was lacking, as identical SNP profiles were found throughout the study area, likely the result of the long and variable periods of spore dormancy and long-distance livestock movements. Significantly, divergent genotypes were obtained from spatio-temporally linked cases and even individual carcasses. The high number of SNPs distinguishing isolates from the same host is unlikely to have arisen during infection, as supported by our simulation models. This points to an unexpectedly wide transmission bottleneck for *B. anthracis*, with an inoculum comprising multiple variants being the norm. Our work highlights that inferring transmission patterns of *B. anthracis* from genomic data will require analytical approaches that account for extended and variable environmental persistence as well as co-infection.

**Importance:** Pathogens transmitted between animals and people affect the health and livelihoods of farmers, particularly in developing countries dependent on livestock. Understanding over what distances these pathogens are transmitted and how they evolve is important to inform control strategies towards reducing disease impacts. Information on the circulation of *Bacillus anthracis*, which causes the often-lethal disease anthrax, is lacking for settings where the disease is commonplace. Consequently, we examined its genetic variability in an area in Tanzania where anthrax is widespread. We found no clear link between how closely cases were sampled and their genetic similarity. We suspect this lack of congruence is primarily driven by large-scale livestock movements, which control efforts should take into consideration. Another significant finding was the co-occurrence of multiple *B. anthracis* types within individual hosts, suggesting animals are commonly infected with a mixture of variants. This needs to be accounted for when investigating possible connections between cases.
