## Supplemental Table 1 for "Population genomics of *Bacillus anthracis* from an anthrax hyperendemic area reveals transmission processes across spatial scales and unexpected within-host diversity"

### Sheet: Sheet1
Isolate ID	Carcass ID	Infection cluster ID	Geographic group	sample type	day	month	year	species	sex	estimated age class	GPS determined from map	Latitude	Longitude	Ward	Village	Sequencing issue(s)	Median insert size	Mean coverage	Number of reads	# contigs > 0 bp	# contigs > 1000 bp	Total length (> 0 bp)	Total length (> 1000 bp)	# contigs	largest contig	total length	N50	GC% (raw reads)	GC% (mapped reads)	Number of reads	mapped reads	percentage mapped reads	mean coverage	notes	ENA accession		UNK: unknown
AN16-06_B	AN16-06		Central	blood	29	4	2017	sheep	F	adult	yes	-3.067	35.23	Endulen	Nasiporiong		159	154.559	2904909	88	27	5466908	5448254	34	1161515	5453369	899963	35.11	0.3679	5212397	4591614	0.8809	127.562		ERS6597555 (SAMEA8914677)
AN16-110_D1	AN16-110		Central	soil	30	6	2016	goat	M	adult	yes	-3.111	35.113	Endulen	Nasiporiong		76	42.7846	1297251	602	485	5357943	5299805	525	107572	5327909	17242	35.16	0.3745	2351768	2002805	0.8516	33.3966		ERS6597556 (SAMEA8914678)
AN16-110_D2	AN16-110		Central	soil	30	6	2016	goat	M	adult	yes	-3.111	35.113	Endulen	Nasiporiong	> 1000 contigs; high GC%; unexpected length; low % mapped reads	83	26.2151	1460029	4960	2478	10382764	8878058	4076	50421	10003501	4451	43.23	0.3821	2793229	1857417	0.665	33.2353		ERS6597557 (SAMEA8914679)
AN16-110_D3	AN16-110		Central	soil	30	6	2016	goat	M	adult	yes	-3.111	35.113	Endulen	Nasiporiong		88	32.4663	888114	683	468	5453605	5345397	553	86799	5402572	19991	35.32	0.378	1572627	1353452	0.8606	25.8035		ERS6597558 (SAMEA8914680)
AN16-110_S	AN16-110		Central	swab	30	6	2016	goat	M	adult	yes	-3.111	35.113	Endulen	Nasiporiong		152	109.308	2142495	352	35	5579377	5462485	103	1770336	5504239	634224	35.16	0.3801	3882362	3570506	0.9197	97.4009		ERS6597559 (SAMEA8914681)
AN16-128_B	AN16-128		Central	blood	19	8	2016	sheep	M	sub-adult	yes	-2.998	35.084	Endulen	Nasiporiong		84	76.1108	2153106	504	209	5544941	5457585	232	233026	5474370	43618	35.11	0.3738	3869420	3441063	0.8893	62.6003		ERS6597560 (SAMEA8914682)
AN16-128_D	AN16-128		Central	soil	19	8	2016	sheep	M	sub-adult	yes	-2.998	35.084	Endulen	Nasiporiong		190	32.6253	571234	58	41	5457204	5450431	46	1019260	5453901	267313	35.12	0.3725	1097715	957831	0.8726	28.441		ERS6597561 (SAMEA8914683)
AN16-132_I	AN16-132		Central	insect	21	3	2017	cow	F	adult	yes	-3.19	35.243	Endulen	Nasiporiong		360	38.8811	538240	259	30	5551035	5453280	45	1770296	5462877	979540	35.13	0.3621	1039410	924945	0.8899	35.8926		ERS6597562 (SAMEA8914684)
AN16-132_T	AN16-132		Central	tissue	21	3	2017	cow	F	adult	yes	-3.19	35.243	Endulen	Nasiporiong	> 1000 contigs	84	42.9384	1201864	1540	969	5515848	5254443	1190	45373	5410131	8186	35.19	0.3815	2238374	1980215	0.8847	35.8879		ERS6597563 (SAMEA8914685)
AN16-135_I	AN16-135		Central	insect	20	10	2016	sheep	F	sub-adult		-3.068	35.041	Endulen	Nasiporiong		153	97.1674	1870195	168	26	5479517	5449484	33	1770627	5454261	596283	35.12	0.3785	3373972	3021340	0.8955	81.7684		ERS6597564 (SAMEA8914686)
AN16-135_S	AN16-135		Central	swab	20	10	2016	sheep	F	sub-adult		-3.068	35.041	Endulen	Nasiporiong		98	96.3148	2410456	490	101	5541202	5450088	119	434563	5462221	107998	35.11	0.3813	4213021	3748547	0.8898	78.3616		ERS6597565 (SAMEA8914687)
AN16-135_T1	AN16-135		Central	tissue	20	10	2016	sheep	F	sub-adult		-3.068	35.041	Endulen	Nasiporiong		138	124.385	2512913	88	27	5475377	5450053	34	1161868	5454885	899714	35.12	0.3729	4468489	4026336	0.9011	104.406		ERS6597566 (SAMEA8914688)
AN16-135_T2	AN16-135		Central	tissue	20	10	2016	sheep	F	sub-adult		-3.068	35.041	Endulen	Nasiporiong		86	84.7349	2314629	221	143	5434812	5399169	166	340003	5414834	97153	35.16	0.3794	4042215	3730970	0.923	69.7684		ERS6597567 (SAMEA8914689)
AN16-14_D1	AN16-14	C2	Central	soil	16	9	2016	cow	M	adult	yes	-3.038	35.018	Endulen	Esinoni		121	225.6	4905967	79	26	5465169	5446021	34	1161867	5452206	899576	35.11	0.3763	8539462	7475383	0.8754	181.995		ERS6597568 (SAMEA8914690)
AN16-14_D2	AN16-14	C2	Central	soil	16	9	2016	cow	M	adult	yes	-3.038	35.018	Endulen	Esinoni		132	126.179	2603773	68	36	5459879	5447220	42	1369263	5451318	627653	35.11	0.3823	4642492	4198540	0.9044	104.278		ERS6597569 (SAMEA8914691)
AN16-14_S1	AN16-14	C2	Central	swab	16	9	2016	cow	M	adult	yes	-3.038	35.018	Endulen	Esinoni		247	40.0413	676909	351	58	5598393	5452499	170	1108443	5523474	256767	35.16	0.3756	1309475	1170862	0.8941	36.9542		ERS6597570 (SAMEA8914692)
AN16-14_S2	AN16-14	C2	Central	swab	16	9	2016	cow	M	adult	yes	-3.038	35.018	Endulen	Esinoni		343	103.667	1603679	1602	29	6147172	5457079	166	1770163	5540956	1161516	35.29	0.3697	3004618	2688798	0.8949	102.653		ERS6597571 (SAMEA8914693)
AN16-149_B	AN16-149		Central	blood	21	10	2016	cow	M	sub-adult		-3.131	35.164	Endulen	Nasiporiong		75	53.3541	1687762	503	281	5522159	5433189	321	134372	5458967	35522	35.13	0.3712	2993405	2563802	0.8565	42.2283		ERS6597572 (SAMEA8914694)
AN16-164_S1	AN16-164		Central	swab	25	1	2017	sheep	M	adult		-3.03	35.161	Endulen			142	140.812	2800409	66	25	5465250	5449962	36	1770244	5457547	1158783	35.13	0.3785	5168956	4630469	0.8958	121.558		ERS6597573 (SAMEA8914695)
AN16-164_S2	AN16-164		Central	swab	25	1	2017	sheep	M	adult		-3.03	35.161	Endulen			95	36.3446	899495	924	559	5353564	5197736	666	79430	5270899	16225	35.23	0.3781	1695475	1540653	0.9087	29.947		ERS6597574 (SAMEA8914696)
AN16-164_S3	AN16-164		Central	swab	25	1	2017	sheep	M	adult		-3.03	35.161	Endulen			158	86.681	1647648	97	29	5468150	5451137	36	1603318	5455860	1180700	35.13	0.373	2955984	2700208	0.9135	73.979		ERS6597575 (SAMEA8914697)
AN16-23_B	AN16-23	C2	Central	blood	16	9	2016	cow	F	adult	yes	-3.038	35.018	Endulen	Esinoni		111	64.7262	1481402	125	71	5471888	5452864	80	463634	5458788	138728	35.11	0.3757	2724133	2304718	0.846	52.0918		ERS6597576 (SAMEA8914698)
AN16-23_D1	AN16-23	C2	Central	soil	16	9	2016	cow	F	adult	yes	-3.038	35.018	Endulen	Esinoni	> 1000 contigs	80	44.0354	1283527	1273	836	5378156	5105766	1149	69516	5332351	13090	35.27	0.3843	2282496	2018136	0.8842	35.4962		ERS6597577 (SAMEA8914699)
AN16-23_D2	AN16-23	C2	Central	soil	16	9	2016	cow	F	adult	yes	-3.038	35.018	Endulen	Esinoni		105	197.922	4678130	86	25	5473130	5448866	35	1769232	5455111	1161867	35.12	0.379	8346973	7337234	0.879	163.026		ERS6597578 (SAMEA8914700)
AN16-23_D3	AN16-23	C2	Central	soil	16	9	2016	cow	F	adult	yes	-3.038	35.018	Endulen	Esinoni		205	52.2617	907730	103	51	5470382	5446927	67	1097079	5457047	247414	35.14	0.3749	1743037	1598967	0.9173	48.1116		ERS6597579 (SAMEA8914701)
AN16-24_D	AN16-24		Central	soil	26	9	2016	cow	F	adult		-3.094	35.063	Endulen	Nasiporiong		78	44.0738	1340987	554	464	5442895	5393277	511	130197	5425906	20086	35.23	0.3787	2331690	2075935	0.8903	35.4641		ERS6597580 (SAMEA8914702)
AN16-24_S1	AN16-24		Central	swab	26	9	2016	cow	F	adult		-3.094	35.063	Endulen	Nasiporiong		84	36.0715	996321	1073	707	5268768	5079268	859	46323	5183705	12145	35.3	0.3761	1798747	1611127	0.8957	28.9025		ERS6597581 (SAMEA8914703)
AN16-24_S2	AN16-24		Central	swab	26	9	2016	cow	F	adult		-3.094	35.063	Endulen	Nasiporiong	> 1000 contigs	86	31.8125	857314	2252	1147	5337575	4821876	1597	36807	5140727	5913	35.4	0.3837	1545379	1413715	0.9148	25.9435		ERS6597582 (SAMEA8914704)
AN16-24_T	AN16-24		Central	tissue	26	9	2016	cow	F	adult		-3.094	35.063	Endulen	Nasiporiong		149	131.364	2551747	71	26	5470553	5451084	35	1770242	5457065	1161867	35.12	0.3739	4550114	4112175	0.9038	111.198		ERS6597583 (SAMEA8914705)
AN16-80_D	AN16-80	C1	Central	soil	10	5	2016	sheep	M	adult	yes	-2.995	35.095	Endulen		> 1000 contigs; high GC%; unexpected length	147	74.0448	2610407	3962	1562	9791414	8322021	3123	1770253	9430050	204761	46.95	0.3679	4911523	4250478	0.8654	113.327		ERS6597584 (SAMEA8914706)
AN16-80_I1	AN16-80	C1	Central	insect	10	5	2016	sheep	M	adult	yes	-2.995	35.095	Endulen		unexpected length	122	231.149	5357329	865	27	5855755	5456497	285	1769270	5613313	1161867	35.56	0.3755	9547116	8462267	0.8864	206.801		ERS6597585 (SAMEA8914707)
AN16-80_I2	AN16-80	C1	Central	insect	10	5	2016	sheep	M	adult	yes	-2.995	35.095	Endulen		> 1000 contigs; high GC%; unexpected length	107	59.2332	2078490	5252	1404	8526738	6694363	2891	63524	7713463	7607	36.47	0.3772	3615174	2966283	0.8205	61.1541		ERS6597586 (SAMEA8914708)
AN16-80_S	AN16-80	C1	Central	swab	10	5	2016	sheep	M	adult	yes	-2.995	35.095	Endulen			210	41.116	701904	224	82	5477216	5445025	89	431547	5449845	122507	35.12	0.3856	1349410	1169616	0.8668	35.7747		ERS6597587 (SAMEA8914709)
AN16-88_D	AN16-88	C1	Central	soil	9	5	2016	sheep	M	sub-adult	yes	-2.995	35.095	Endulen			358	105.021	1487519	130	27	5495534	5450831	39	1770159	5458865	1161422	35.13	0.3617	2870706	2426233	0.8452	88.0992		ERS6597588 (SAMEA8914710)
AN17-01-A_B	AN17-01-A		Central	blood	30	4	2017	goat	F	adult	yes	-3.097	35.15	Endulen	Nasiporiong	unexpected length	155	95.401	1988406	845	74	5912293	5529187	358	1161477	5708193	899713	35.03	0.3745	3769458	3269098	0.8673	88.9671		ERS6597589 (SAMEA8914711)
AN17-01-A_S	AN17-01-A		Central	swab	30	4	2017	goat	F	adult	yes	-3.097	35.15	Endulen	Nasiporiong		114	177.289	3990287	73	28	5466013	5446767	43	1161515	5457484	899963	35.13	0.3756	7173769	6042233	0.8423	141.801		ERS6597590 (SAMEA8914712)
AN17-01-A_T	AN17-01-A		Central	tissue	30	4	2017	goat	F	adult	yes	-3.097	35.15	Endulen	Nasiporiong		78	48.2196	1423904	503	387	5394562	5332207	440	83093	5370143	27666	35.17	0.3793	2566241	2319026	0.9037	39.7153		ERS6597591 (SAMEA8914713)
LNA_D1	LNA	C3	Central	soil	7	10	2016	UNK				-3.052	35.114	Endulen	Nasiporiong		192	34.7048	623556	136	29	5495037	5448973	54	1179025	5464168	733642	35.17	0.3589	1180881	994741	0.8424	29.1527	soil collected below one of two carcasses sampled at this household	ERS6597592 (SAMEA8914714)
LNA_D3	LNA	C3	Central	soil	7	10	2016	UNK				-3.052	35.114	Endulen	Nasiporiong		199	78.7652	1369103	170	28	5478474	5447610	35	1770209	5453172	407853	35.11	0.3821	2565383	2304702	0.8984	69.3211	soil collected below one of two carcasses sampled at this household	ERS6597593 (SAMEA8914715)
LNA-1_T	LNA-1	C3	Central	tissue	7	10	2016	sheep	unknown	juvenile		-3.052	35.114	Endulen	Nasiporiong	> 1000 contigs; high GC%; unexpected length	108	114.273	5262821	3885	1295	10869981	9801808	2158	328424	10397193	27263	37.11	0.3848	9303258	7766452	0.8348	175.256		ERS6597594 (SAMEA8914716)
LNA-2_T1	LNA-2	C3	Central	tissue	7	10	2016	goat	F	adult		-3.052	35.114	Endulen	Nasiporiong		359	121.222	1655147	231	28	5541738	5452810	51	1770118	5467179	1161512	35.13	0.3652	3156237	2820703	0.8937	109.238		ERS6597595 (SAMEA8914717)
LNA-2_T2	LNA-2	C3	Central	tissue	7	10	2016	goat	F	adult		-3.052	35.114	Endulen	Nasiporiong		222	35.679	586669	131	101	5448919	5430551	122	1089540	5445807	238661	35.13	0.3728	1145795	1039918	0.9076	32.7717		ERS6597596 (SAMEA8914718)
AN16-175_T	AN16-175		Central	tissue	30	4	2017	sheep	F	sub-adult				Endulen	Nasiporiong		175	70.3918	1240111	379	25	5607918	5454715	52	1770198	5471707	1161745	35.13	0.3665	2337284	2117818	0.9061	65.9624		ERS6597597 (SAMEA8914719)
AN16-109_D1	AN16-109		East	soil	18	7	2016	goat	F	adult		-3.012	35.494	Ngoile			126	96.2237	2033756	79	29	5467132	5449809	37	919235	5455171	677373	35.11	0.3751	3682649	3236430	0.8788	78.421		ERS6597598 (SAMEA8914720)
AN16-109_D2	AN16-109		East	soil	18	7	2016	goat	F	adult		-3.012	35.494	Ngoile		> 1000 contigs; unexpected length	95	30.2209	862222	1937	789	5891736	5278331	1310	118837	5631963	11141	35.57	0.3853	1581769	1343972	0.8497	27.0294		ERS6597599 (SAMEA8914721)
AN16-120_B	AN16-120		East	blood	23	7	2016	sheep	F	adult		-2.986	35.512	Olbalbal	Meshili		196	35.4501	633880	340	39	5609442	5465564	124	716975	5518717	383601	35.09	0.3761	1227276	1090936	0.8889	32.9461		ERS6597600 (SAMEA8914722)
AN16-120_S1	AN16-120		East	swab	23	7	2016	sheep	F	adult		-2.986	35.512	Olbalbal	Meshili		200	113.951	2017474	456	28	5528881	5448293	39	1637013	5455648	596279	35.12	0.3757	3898418	3517134	0.9022	105.028		ERS6597601 (SAMEA8914723)
AN16-120_S2	AN16-120		East	swab	23	7	2016	sheep	F	adult		-2.986	35.512	Olbalbal	Meshili		113	30.2837	660109	832	584	5412043	5271413	707	124724	5359244	18635	35.25	0.3819	1163669	1047883	0.9005	23.5304		ERS6597602 (SAMEA8914724)
AN16-122_S	AN16-122		East	swab	20	1	2017	sheep	F	adult	yes	-2.935	35.512	Olbalbal	Meshili		112	141.433	3210413	67	26	5462518	5447824	32	1769271	5452156	596389	35.11	0.3799	5702405	4859480	0.8522	112.367		ERS6597603 (SAMEA8914725)
AN16-122_T1	AN16-122		East	tissue	20	1	2017	sheep	F	adult	yes	-2.935	35.512	Olbalbal	Meshili		155	121.649	2335705	55	28	5459442	5449243	35	1161515	5453656	899714	35.12	0.3726	4355331	3881824	0.8913	105.841		ERS6597604 (SAMEA8914726)
AN16-122_T2	AN16-122		East	tissue	20	1	2017	sheep	F	adult	yes	-2.935	35.512	Olbalbal	Meshili		146	151.324	2966214	66	27	5466682	5449785	35	1770241	5455207	895192	35.12	0.3795	5507072	5019329	0.9114	134.455		ERS6597605 (SAMEA8914727)
AN16-169_S	AN16-169		East	swab	13	12	2016	sheep	unknown	juvenile	yes	-2.833	35.539	Olbalbal	Meshili	unexpected length	113	186.951	4603689	918	53	5927398	5492426	375	1769263	5695781	1161321	34.96	0.369	8454953	7307123	0.8642	169.344		ERS6597606 (SAMEA8914728)
AN16-169_T	AN16-169		East	tissue	13	12	2016	sheep	unknown	juvenile	yes	-2.833	35.539	Olbalbal	Meshili	unexpected length	108	266.847	6525333	438	57	5762033	5580216	170	1161868	5650972	919319	34.94	0.3758	11559234	10025052	0.8673	228.516		ERS6597607 (SAMEA8914729)
AN16-165_S	AN16-165		North	swab	26	1	2017	sheep	F	juvenile		-2.553	35.116	Ngoile	Ngolola		170	124.435	2387391	490	28	5666206	5452487	149	1769270	5524821	1161828	35.46	0.3628	4436371	3901046	0.8793	111.759		ERS6597608 (SAMEA8914730)
AN16-77_T	AN16-77		North	tissue	9	10	2016	sheep	unknown	unknown		-2.548	35.226	Olbalbal	Meshili		110	253.11	5898565	289	25	5570417	5450219	86	1770254	5486779	1161863	35.28	0.365	10608748	9323523	0.8789	215.151		ERS6597609 (SAMEA8914731)
AN16-86-1_T	AN16-86-1		North	tissue	29	9	2016	sheep	F	adult		-2.526	35.255	Olbalbal	Meshili		218	72.105	1201707	52	31	5459282	5449685	39	1770299	5455325	754222	35.12	0.3726	2297306	2078479	0.9047	65.0093		ERS6597610 (SAMEA8914732)
AN17-18_I	AN17-18		North	insect	20	2	2017	donkey	M	adult		-2.653	35.117	Olbalbal	Meshili		164	78.7764	1476274	87	26	5478488	5450691	41	1770124	5460549	1161862	35.15	0.3741	2817772	2585604	0.9176	72.2666		ERS6597611 (SAMEA8914733)
AN17-18_S	AN17-18		North	swab	20	2	2017	donkey	M	adult		-2.653	35.117	Olbalbal	Meshili	> 1000 contigs; unexpected length	170	62.9229	1430941	2309	134	6662267	5610018	1009	1770262	6176691	919835	34.79	0.3813	2680884	2374412	0.8857	67.2339		ERS6597612 (SAMEA8914734)
AN17-20_S	AN17-20		North	swab	23	2	2017	sheep	F	adult		-2.565	35.183	Olbalbal	Meshili	> 1000 contigs; unexpected length	145	81.5296	2642681	3005	974	8981778	7816926	2122	1770200	8603886	240050	34.46	0.3692	4819266	4110648	0.853	109.443		ERS6597613 (SAMEA8914735)
AN16-155_B	AN16-155	C4	South	blood	26	11	2016	sheep	F	adult		-3.294	35.036	Kakesio	Osinoni		162	33.117	622187	205	167	5451227	5432804	186	776786	5446051	94138	35.13	0.3732	1213372	1064053	0.8769	29.4156		ERS6597614 (SAMEA8914736)
AN16-155_S	AN16-155	C4	South	swab	26	11	2016	sheep	F	adult		-3.294	35.036	Kakesio	Osinoni		105	201.553	4777763	91	30	5467436	5446822	40	947169	5453460	892181	35.12	0.3868	8278772	7324523	0.8847	162.8		ERS6597615 (SAMEA8914737)
AN16-160_D1	AN16-160	C4	South	soil	26	11	2016	cow	F	juvenile		-3.294	35.037	Kakesio	Osinoni	high GC%; unexpected length	163	278.581	5821303	1260	51	6092908	5480416	543	1770329	5792039	1161868	36.77	0.3979	9945504	8826590	0.8875	244.651		ERS6597616 (SAMEA8914738)
AN16-160_D2	AN16-160	C4	South	soil	26	11	2016	cow	F	juvenile		-3.294	35.037	Kakesio	Osinoni		191	111.823	1992777	191	26	5520500	5447184	67	1770336	5472292	669842	35.21	0.386	3750831	3385265	0.9025	100.394		ERS6597617 (SAMEA8914739)
AN17-38_T1	AN17-38		South	tissue	25	2	2017	cow	F	adult		-3.281	35.007	Kakesio	Kakesio		221	49.913	856083	353	42	5586454	5454887	72	639851	5475573	296850	35.14	0.3634	1700675	1520144	0.8938	44.6615		ERS6597618 (SAMEA8914740)
AN17-38_T2	AN17-38		South	tissue	25	2	2017	cow	F	adult		-3.281	35.007	Kakesio	Kakesio		86	87.2696	2400003	120	75	5458948	5443199	82	426490	5448325	115806	35.12	0.3818	4242285	3712937	0.8752	69.6399		ERS6597619 (SAMEA8914741)
FL16-03_I	FL16-03		South	insect	24	11	2016	UNK									210	49.3268	838704	50	34	5455738	5448177	42	919559	5453690	446837	35.12	0.3675	1614381	1439541	0.8917	43.9978		ERS6597620 (SAMEA8914742)
FL16-06_I	FL16-06		South	insect	25	11	2016	UNK									158	93.3114	1799713	347	28	5541084	5446891	63	1105634	5467948	596279	35.18	0.3781	3419847	3075093	0.8992	84.7272		ERS6597621 (SAMEA8914743)
FL16-11-MKK_I	FL16-11-MKK		South	insect	?	11	2016	UNK									217	62.855	1083400	95	31	5472059	5445532	42	920454	5453535	574817	35.12	0.384	2054220	1744529	0.8492	52.7982		ERS6597622 (SAMEA8914744)
AN16-171_B	AN16-171		UNK	blood	14	12	2016	sheep	F	juvenile				Olbalbal	Meshili		154	83.7807	1522822	116	29	5487093	5448695	42	1462619	5458298	935481	35.13	0.3653	2876622	2527544	0.8787	72.2595		ERS6597623 (SAMEA8914745)
AN16-83_B	AN16-83		Central	blood	20	8	2016	sheep	M	sub-adult	yes			Endulen	Nasiporiong		195	38.9189	675575	76	32	5461861	5448682	38	936774	5453119	565366	35.11	0.3665	1307030	1071353	0.8197	31.9908		ERS6597624 (SAMEA8914746)
AN16-83_D	AN16-83		Central	soil	20	8	2016	sheep	M	sub-adult	yes			Endulen	Nasiporiong		407	81.5711	1138780	140	26	5498265	5448816	38	1161756	5456942	899614	35.12	0.3558	2174984	1671129	0.7683	61.2071		ERS6597625 (SAMEA8914747)
AN16-83_T1	AN16-83		Central	tissue	20	8	2016	sheep	M	sub-adult	yes			Endulen	Nasiporiong	> 1000 contigs; low GC%; unexpected length	137	125.244	4186298	1730	1043	9053810	8629722	1475	1769270	8945205	238660	32.5	0.3637	7670789	6606776	0.8613	171.015		ERS6597626 (SAMEA8914748)
AN16-83_T2	AN16-83		Central	tissue	20	8	2016	sheep	M	sub-adult	yes			Endulen	Nasiporiong		158	145.895	2798798	79	27	5475780	5452963	39	1770337	5461139	768031	35.12	0.3791	5334456	4851493	0.9095	132.745		ERS6597627 (SAMEA8914749)
