## Supplemental Table 2 for "Population genomics of *Bacillus anthracis* from an anthrax hyperendemic area reveals transmission processes across spatial scales and unexpected within-host diversity"

### Sheet: global strains
Strain	Country	Year of isolation	Source of isolation	Citation	BioSample	BioProject	Genetic Subgroup	Major canSNP groups from previous publications	Assembly	Size (Mb)	GC%	Replicons	WGS	Scaffolds	Level	RefSeq FTP	GenBank FTP	Genome name	Comments
2002013094	USA	2011		Johnson et al. 2015. Genome Announc	SAMN03174509	PRJNA238050	C.Br.001	C.Br.001	GCA_000832965.1	5.60108	35.2672	chromosome:NZ_CP009902.1/CP009902.1; plasmid pXO1:NZ_CP009901.1/CP009901.1; plasmid pXO2:NZ_CP009900.1/CP009900.1	-	3	Complete Genome	ftp://ftp.ncbi.nlm.nih.gov/genomes/all/GCF/000/832/965/GCF_000832965.1_ASM83296v1	ftp://ftp.ncbi.nlm.nih.gov/genomes/all/GCA/000/832/965/GCA_000832965.1_ASM83296v1	2002013094_NZ_CP009902.1.fasta
A1055	USA	2005		Rasko et al. 2005. FEMS Microbiol Rev	SAMN02435882	PRJNA10795	C.Br.001	C.Br.A1055	GCA_000167255.1	5.37062	35.3	-	AAEO01	42	Scaffold	ftp://ftp.ncbi.nlm.nih.gov/genomes/all/GCF/000/167/255/GCF_000167255.1_ASM16725v1	ftp://ftp.ncbi.nlm.nih.gov/genomes/all/GCA/000/167/255/GCA_000167255.1_ASM16725v1	A1055_NZ_AAEO01000022.3
BF1	Germany	2009		Antwerpen et al. 2012. J Bacteriol	SAMN02469407	PRJNA171093	B.Br.003	B.Br.004	GCA_000295695.1	5.43453	35.0634	plasmid pXO2:AMDT01000056.1	AMDT01	56	Contig	ftp://ftp.ncbi.nlm.nih.gov/genomes/all/GCF/000/295/695/GCF_000295695.1_ASM29569v1	ftp://ftp.ncbi.nlm.nih.gov/genomes/all/GCA/000/295/695/GCA_000295695.1_ASM29569v1	BF1_AMDT01000001.1
ANSES_00-82	France	2014		Girault et al. 2014. Genome Announc	SAMN02699416	PRJNA242332	B.Br.003	B.Br.004	GCA_000697555.2	5.43601	35.1	-	JHDS02	28	Contig	ftp://ftp.ncbi.nlm.nih.gov/genomes/all/GCF/000/697/555/GCF_000697555.1_ASM69755v2	ftp://ftp.ncbi.nlm.nih.gov/genomes/all/GCA/000/697/555/GCA_000697555.2_ASM69755v2	ANSES-0082_NZ_JHDS02000013.1.fasta
CNEVA-9066	France	2014		Girault et al. 2014. BMC Genomics	SAMN02435891	PRJNA10796	B.Br.003	B.Br.CNEVA	GCA_000167235.1	5.48868	35.2	-	AAEN01	30	Scaffold	ftp://ftp.ncbi.nlm.nih.gov/genomes/all/GCF/000/167/235/GCF_000167235.1_ASM16723v1	ftp://ftp.ncbi.nlm.nih.gov/genomes/all/GCA/000/167/235/GCA_000167235.1_ASM16723v1	CNEVA9066_NZ_AAEN01000016.1.fasta
A0465	Unknown	Unknown		Unknown	SAMN02470255	PRJNA27919	B.Br.003	B.Br.004	GCA_000181995.1	5.40715	35.2	-	ABLH01	57	Scaffold	ftp://ftp.ncbi.nlm.nih.gov/genomes/all/GCF/000/181/995/GCF_000181995.1_ASM18199v1	ftp://ftp.ncbi.nlm.nih.gov/genomes/all/GCA/000/181/995/GCA_000181995.1_ASM18199v1	A0465_NZ_ABLH01000001.1.fasta
RA3	France	2011		Johnson et al. 2015. Genome Announc	SAMN03075602	PRJNA238136	B.Br.003	B.Br.004	GCA_000832745.1	5.48987	35.2625	chromosome:NZ_CP009697.1/CP009697.1; plasmid pXO1:NZ_CP009696.1/CP009696.1; plasmid pXO2:NZ_CP009695.1/CP009695.1	-	3	Complete Genome	ftp://ftp.ncbi.nlm.nih.gov/genomes/all/GCF/000/832/745/GCF_000832745.1_ASM83274v1	ftp://ftp.ncbi.nlm.nih.gov/genomes/all/GCA/000/832/745/GCA_000832745.1_ASM83274v1	RA3_NZ_CP009697.1.fasta
HYU01	Korea	2014		Kim et al. 2014. Genome Announc	SAMN02874036	PRJNA231762	B.Br.003	B.Br.001/002	GCA_000725325.1	5.49012	35.2642	chromosome:NZ_CP008846.1/CP008846.1; plasmid pX01:NZ_CP008847.1/CP008847.1; plasmid pX02:NZ_CP008848.1/CP008848.1	-	3	Complete Genome	ftp://ftp.ncbi.nlm.nih.gov/genomes/all/GCF/000/725/325/GCF_000725325.1_ASM72532v1	ftp://ftp.ncbi.nlm.nih.gov/genomes/all/GCA/000/725/325/GCA_000725325.1_ASM72532v1	HYU01_NZ_CP008846.1.fasta
SVA11	Sweden	2011		Argen et al. 2014. PLoS One	SAMN03081486	PRJNA217316	B.Br.003	B.Br.001/002	GCA_000583105.1	5.48752	35.2625	chromosome:NZ_CP006742.1/CP006742.1; plasmid pXO1:NZ_CP006743.1/CP006743.1; plasmid pXO2:NZ_CP006744.1/CP006744.1	-	3	Complete Genome	ftp://ftp.ncbi.nlm.nih.gov/genomes/all/GCF/000/583/105/GCF_000583105.1_ASM58310v1	ftp://ftp.ncbi.nlm.nih.gov/genomes/all/GCA/000/583/105/GCA_000583105.1_ASM58310v1	SVA11_NZ_CP006742.1.fasta
BA1035	South Africa	2011		Johnson et al. 2015. Genome Announc	SAMN03010427	PRJNA238135	B.Br.003	B.Br.001/002	GCA_000832725.1	5.48726	35.2624	chromosome:NZ_CP009700.1/CP009700.1; plasmid pXO1:NZ_CP009699.1/CP009699.1; plasmid pXO2:NZ_CP009698.1/CP009698.1	-	3	Complete Genome	ftp://ftp.ncbi.nlm.nih.gov/genomes/all/GCF/000/832/725/GCF_000832725.1_ASM83272v1	ftp://ftp.ncbi.nlm.nih.gov/genomes/all/GCA/000/832/725/GCA_000832725.1_ASM83272v1	BA1035_NZ_CP009700.1.fasta
Zimbabwe 89	Zimbabwe	2014		Daligault et al. 2014. Genome Announc.	SAMN02736952	PRJNA243517	B.Br.003	B.Br.001/002	GCA_000743805.1	5.46092	35.1	-	JMPU01	3	Scaffold	ftp://ftp.ncbi.nlm.nih.gov/genomes/all/GCF/000/743/805/GCF_000743805.1_BDQ	ftp://ftp.ncbi.nlm.nih.gov/genomes/all/GCA/000/743/805/GCA_000743805.1_BDQ	ZIMBABWE-89_NZ_KN050648.1.fasta
Kruger B	South Africa	2005		Rasko et al. 2005. FEMS Microbiol Rev	SAMN02435884	PRJNA324	B.Br.003	B.Br.KrugerB	GCA_000167295.1	5.47001	35.1	-	AAEQ01	64	Scaffold	ftp://ftp.ncbi.nlm.nih.gov/genomes/all/GCF/000/167/295/GCF_000167295.1_ASM16729v1	ftp://ftp.ncbi.nlm.nih.gov/genomes/all/GCA/000/167/295/GCA_000167295.1_ASM16729v1	KRUGER-B_NZ_AAEQ01000035.3.fasta
CZC5	Zambia	2011	H. amphibius hippopotamuses	Ohnishi et al. 2014. Genome Announc	SAMD00002586	PRJDB1571	A.Br.034	A.Br.005/006	GCA_000534935.1	5.45434	35.1	-	BAVT01	25	Contig	ftp://ftp.ncbi.nlm.nih.gov/genomes/all/GCF/000/534/935/GCF_000534935.1_ASM53493v1	ftp://ftp.ncbi.nlm.nih.gov/genomes/all/GCA/000/534/935/GCA_000534935.1_ASM53493v1	CZC5_NZ_AP018443.1
K3	USA	2011		Johnson et al. 2015. Genome Announc	SAMN03010428	PRJNA238080	A.Br.034	A.Br.005/006	GCA_000832465.1	5.50499	35.2648	chromosome:NZ_CP009331.1/CP009331.1; plasmid 1:NZ_CP009330.1/CP009330.1; plasmid 2:NZ_CP009329.1/CP009329.1	-	3	Complete Genome	ftp://ftp.ncbi.nlm.nih.gov/genomes/all/GCF/000/832/465/GCF_000832465.1_ASM83246v1	ftp://ftp.ncbi.nlm.nih.gov/genomes/all/GCA/000/832/465/GCA_000832465.1_ASM83246v1	K3_NZ_CP009331.1.fasta
H9401	Korea	1994	human - gastrointestinal anthrax	Chun et al. 2012. J Bacteriol	SAMN02603474	PRJNA49361	A.Br.047	A.Br.005/008 & 005/007	GCA_000258885.1	5.49547	35.2644	chromosome:NC_017729.1/CP002091.1; plasmid BAP1:NC_017726.1/CP002092.1; plasmid BAP2:NC_017727.1/CP002093.1	-	3	Complete Genome	ftp://ftp.ncbi.nlm.nih.gov/genomes/all/GCF/000/258/885/GCF_000258885.1_ASM25888v1	ftp://ftp.ncbi.nlm.nih.gov/genomes/all/GCA/000/258/885/GCA_000258885.1_ASM25888v1	H9401_NC_017729.1.fasta
2000031038	Unknown	1957		Weigand et al. 2014. GIT	SAMN03165124	PRJNA264742	A.Br.047	A.Br.005/008 & 005/007	GCA_000793565.1	5.45053	35.1	-	JSZZ01	42	Scaffold	ftp://ftp.ncbi.nlm.nih.gov/genomes/all/GCF/000/793/565/GCF_000793565.1_ASM79356v1	ftp://ftp.ncbi.nlm.nih.gov/genomes/all/GCA/000/793/565/GCA_000793565.1_ASM79356v1	2000031038_NZ_JSZZ01000042.1
K1129	Pakistan	1995		Keim et al. 2000. J Microbiol	SAMN03757460	PRJNA257008	A.Br.047	A.Br.007	GCA_001273105.1	5.46076	35.1	-	LGIF01	36	Contig	ftp://ftp.ncbi.nlm.nih.gov/genomes/all/GCF/001/273/105/GCF_001273105.1_BANT012-SEQ-1-ASM-1	ftp://ftp.ncbi.nlm.nih.gov/genomes/all/GCA/001/273/105/GCA_001273105.1_BANT012-SEQ-1-ASM-1	K1129_NZ_LGIF01000018.1.fasta
SK-102	Pakistan	2011		Johnson et al. 2015. Genome Announc	SAMN03012770	PRJNA238068	A.Br.047	A.Br.007	GCA_000832565.1	5.50566	35.2652	chromosome:NZ_CP009464.1/CP009464.1; plasmid pXO1:NZ_CP009463.1/CP009463.1; plasmid pXO2:NZ_CP009462.1/CP009462.1	-	3	Complete Genome	ftp://ftp.ncbi.nlm.nih.gov/genomes/all/GCF/000/832/565/GCF_000832565.1_ASM83256v1	ftp://ftp.ncbi.nlm.nih.gov/genomes/all/GCA/000/832/565/GCA_000832565.1_ASM83256v1	SK_102_NZ_CP009464.1.fasta
2000031709	USA	1956		Weigand et al. 2014. GIT	SAMN03165119	PRJNA264742	A.Br.047	A.Br.007	GCA_000783035.1	5.4496	35.1	-	JSZU01	35	Scaffold	ftp://ftp.ncbi.nlm.nih.gov/genomes/all/GCF/000/783/035/GCF_000783035.1_ASM78303v1	ftp://ftp.ncbi.nlm.nih.gov/genomes/all/GCA/000/783/035/GCA_000783035.1_ASM78303v1	2000031709_JSZU01000032.1
2000031008	USA	Unknown		Weigand et al. 2014. GIT	SAMN03165111	PRJNA264742	A.Br.047	A.Br.007	GCA_000793525.1	5.45101	35.1	-	JTAP01	37	Scaffold	ftp://ftp.ncbi.nlm.nih.gov/genomes/all/GCF/000/793/525/GCF_000793525.1_ASM79352v1	ftp://ftp.ncbi.nlm.nih.gov/genomes/all/GCA/000/793/525/GCA_000793525.1_ASM79352v1	2000031008_JTAP01000036.1
2000032892	Unknown	Unknown		Weigand et al. 2014. GIT	SAMN03165115	PRJNA264742	A.Br.047	A.Br.007	GCA_000782905.1	5.43107	35.1	-	JSZQ01	48	Scaffold	ftp://ftp.ncbi.nlm.nih.gov/genomes/all/GCF/000/782/905/GCF_000782905.1_ASM78290v1	ftp://ftp.ncbi.nlm.nih.gov/genomes/all/GCA/000/782/905/GCA_000782905.1_ASM78290v1	2000032892_NZ_JSZQ01000035.1.fasta
CDC 684	India	1975		Sumithra TG et al. 2014. Lett Appl Microbiol	SAMN02603931	PRJNA31329	A.Br.047	A.Br.007	GCA_000021445.1	5.50676	35.2646	chromosome:NC_012581.1/CP001215.1; plasmid pX01:NC_012579.1/CP001216.1; plasmid pX02:NC_012577.1/CP001214.1	-	3	Complete Genome	ftp://ftp.ncbi.nlm.nih.gov/genomes/all/GCF/000/021/445/GCF_000021445.1_ASM2144v1	ftp://ftp.ncbi.nlm.nih.gov/genomes/all/GCA/000/021/445/GCA_000021445.1_ASM2144v1	CDC_684_NC_012581.1.fasta
2000031031	USA	1957		Weigand et al. 2014. GIT	SAMN03165114	PRJNA264742	A.Br.047	A.Br.007	GCA_000782955.1	5.4493	35.1	-	JSZP01	44	Scaffold	ftp://ftp.ncbi.nlm.nih.gov/genomes/all/GCF/000/782/955/GCF_000782955.1_ASM78295v1	ftp://ftp.ncbi.nlm.nih.gov/genomes/all/GCA/000/782/955/GCA_000782955.1_ASM78295v1	2000031031_NZ_JSZP01000042.1.fasta
2000032951	Unknown	1958		Weigand et al. 2014. GIT	SAMN03165125	PRJNA264742	A.Br.047	A.Br.007	GCA_000783115.1	5.43193	35.1	-	JTAA01	56	Scaffold	ftp://ftp.ncbi.nlm.nih.gov/genomes/all/GCF/000/783/115/GCF_000783115.1_ASM78311v1	ftp://ftp.ncbi.nlm.nih.gov/genomes/all/GCA/000/783/115/GCA_000783115.1_ASM78311v1	2000032951_JTAA01000027.1
Vollum 1B	USA	2011		Johnson et al. 2015. Genome Announc	SAMN03010433	PRJNA238082	A.Br.047	A.Br.Vollum	GCA_000832445.1	5.50663	35.2646	chromosome:NZ_CP009328.1/CP009328.1; plasmid 1:NZ_CP009327.1/CP009327.1; plasmid 2:NZ_CP009326.1/CP009326.1	-	3	Complete Genome	ftp://ftp.ncbi.nlm.nih.gov/genomes/all/GCF/000/832/445/GCF_000832445.1_ASM83244v1	ftp://ftp.ncbi.nlm.nih.gov/genomes/all/GCA/000/832/445/GCA_000832445.1_ASM83244v1	VOLLUM_1B_NZ_CP009328.1.fasta
2000032967	Unknown	Unknown		Weigand et al. 2014. GIT	SAMN03165126	PRJNA264742	A.Br.047	A.Br.007	GCA_000783135.1	5.44337	35.1	-	JTAB01	62	Scaffold	ftp://ftp.ncbi.nlm.nih.gov/genomes/all/GCF/000/783/135/GCF_000783135.1_ASM78313v1	ftp://ftp.ncbi.nlm.nih.gov/genomes/all/GCA/000/783/135/GCA_000783135.1_ASM78313v1	2000032967_JTAB01000060.1
2000032968	Unknown	Unknown		Weigand et al. 2014. GIT	SAMN03165127	PRJNA264742	A.Br.047	A.Br.007	GCA_000783155.1	5.29679	35.1	-	JTAC01	90	Scaffold	ftp://ftp.ncbi.nlm.nih.gov/genomes/all/GCF/000/783/155/GCF_000783155.1_ASM78315v1	ftp://ftp.ncbi.nlm.nih.gov/genomes/all/GCA/000/783/155/GCA_000783155.1_ASM78315v1	2000032968_JTAC01000066.1
BA1015	USA	2011		Johnson et al. 2015. Genome Announc	SAMN03010426	PRJNA238204	A.Br.054	A.Br.003/004	GCA_000832665.1	5.49118	35.2643	chromosome:NZ_CP009544.1/CP009544.1; plasmid pXO1:NZ_CP009543.1/CP009543.1; plasmid pXO2:NZ_CP009542.1/CP009542.1	-	3	Complete Genome	ftp://ftp.ncbi.nlm.nih.gov/genomes/all/GCF/000/832/665/GCF_000832665.1_ASM83266v1	ftp://ftp.ncbi.nlm.nih.gov/genomes/all/GCA/000/832/665/GCA_000832665.1_ASM83266v1	BA1015_NZ_CP009544.1.fasta
2000031039	Unknown	1957		Weigand et al. 2014. GIT	SAMN03165116	PRJNA264742	A.Br.054	A.Br.003/004	GCA_000782975.1	5.44962	35.1	-	JSZR01	34	Scaffold	ftp://ftp.ncbi.nlm.nih.gov/genomes/all/GCF/000/782/975/GCF_000782975.1_ASM78297v1	ftp://ftp.ncbi.nlm.nih.gov/genomes/all/GCA/000/782/975/GCA_000782975.1_ASM78297v1	2000031039_NZ_JSZR01000029.1.fasta
V770-NP-1R	USA	2011		Johnson et al. 2015. Genome Announc	SAMN03092715	PRJNA235226	A.Br.054	A.Br.003/004	GCA_000832785.1	5.4104	35.3026	chromosome:NZ_CP009598.1/CP009598.1; plasmid pXO1:NZ_CP009597.1/CP009597.1	-	2	Complete Genome	ftp://ftp.ncbi.nlm.nih.gov/genomes/all/GCF/000/832/785/GCF_000832785.1_ASM83278v1	ftp://ftp.ncbi.nlm.nih.gov/genomes/all/GCA/000/832/785/GCA_000832785.1_ASM83278v1	V770-NP-1R_NZ_CP009598.1.fasta
A1039	Bolivia	1999	Bos taurus host	Winegar et al. 2014. MRIGlobal	SAMN02999502	PRJNA257008	A.Br.054	A.Br.003/004	GCA_000986915.1	5.45826	35.1	-	LAKZ01	32	Contig	ftp://ftp.ncbi.nlm.nih.gov/genomes/all/GCF/000/986/915/GCF_000986915.1_BANT001-SEQ-3-ASM-1	ftp://ftp.ncbi.nlm.nih.gov/genomes/all/GCA/000/986/915/GCA_000986915.1_BANT001-SEQ-3-ASM-1	A1039_LAKZ01000005.1
K8215	Argentina	1996		Keim et al. 2000 J Microbiol	SAMN03757461	PRJNA257008	A.Br.054	A.Br.003/004	GCA_001273125.1	5.45873	35.1	-	LGIG01	42	Contig	ftp://ftp.ncbi.nlm.nih.gov/genomes/all/GCF/001/273/125/GCF_001273125.1_BANT013-SEQ-1-ASM-1	ftp://ftp.ncbi.nlm.nih.gov/genomes/all/GCA/001/273/125/GCA_001273125.1_BANT013-SEQ-1-ASM-1	K8215_NZ_LGIG01000014.1.fasta
A1075	Chile	Unknown	Bos taurus host	Winegar et al. 2014. MRIGlobal	SAMN02999503	PRJNA257008	A.Br.054	A.Br.003/004	GCA_000986935.1	5.45987	35.0732	plasmid pXO1:NZ_CM003248.1/CM003248.1; plasmid pXO2:NZ_CM003249.1/CM003249.1	LBFE01	26	Contig	ftp://ftp.ncbi.nlm.nih.gov/genomes/all/GCF/000/986/935/GCF_000986935.1_BANT002-SEQ-3-ASM-1	ftp://ftp.ncbi.nlm.nih.gov/genomes/all/GCA/000/986/935/GCA_000986935.1_BANT002-SEQ-3-ASM-1	A1075_NZ_LBFE01000001.1.fasta
2000032879	Unknown	1962		Weigand et al. 2014. GIT	SAMN03165123	PRJNA264742	A.Br.075	A.Br.001/002	GCA_000783095.1	5.44748	35.1	-	JSZY01	53	Scaffold	ftp://ftp.ncbi.nlm.nih.gov/genomes/all/GCF/000/783/095/GCF_000783095.1_ASM78309v1	ftp://ftp.ncbi.nlm.nih.gov/genomes/all/GCA/000/783/095/GCA_000783095.1_ASM78309v1	2000032879_JSZY01000046.1
BFV	Jamaica	2014		Daligault et al. 2014. Genome Announc	SAMN02736972	PRJNA243518	A.Br.075	A.Br.001/002	GCA_000742875.1	5.50835	35.2705	chromosome:NZ_CP007704.1/CP007704.1; plasmid unnamed_1:NZ_CP007702.1/CP007702.1; plasmid unnamed_2:NZ_CP007703.1/CP007703.1	-	3	Chromosome	ftp://ftp.ncbi.nlm.nih.gov/genomes/all/GCF/000/742/875/GCF_000742875.1_ASM74287v1	ftp://ftp.ncbi.nlm.nih.gov/genomes/all/GCA/000/742/875/GCA_000742875.1_ASM74287v1	BFV_NZ_CP007704.1.fasta
2000032979	USA	Unknown		Weigand et al. 2014. GIT	SAMN03165129	PRJNA264742	A.Br.075	A.Br.001/002	GCA_000783195.1	5.43321	35.1	-	JTAE01	54	Scaffold	ftp://ftp.ncbi.nlm.nih.gov/genomes/all/GCF/000/783/195/GCF_000783195.1_ASM78319v1	ftp://ftp.ncbi.nlm.nih.gov/genomes/all/GCA/000/783/195/GCA_000783195.1_ASM78319v1	2000032979_JTAE01000054.1
ANSES_08-8_20	France	2014		Girault et al. 2014. Genome Announc	SAMN02693047	PRJNA242332	A.Br.075	A.Br.001/002	GCA_000697515.2	5.44071	35.1	-	JHCB02	31	Scaffold	ftp://ftp.ncbi.nlm.nih.gov/genomes/all/GCF/000/697/515/GCF_000697515.2_ASM69751v2	ftp://ftp.ncbi.nlm.nih.gov/genomes/all/GCA/000/697/515/GCA_000697515.2_ASM69751v2	ANSES-08-8-20_NZ_JHCB02000014.1.fasta
Sterne	USA	2005	vaccine strain	Rasko et al. 2005. FEMS Microbiol Rev	SAMN02598266	PRJNA10878	A.Br.075	A.Br.001/002	GCA_000008165.1	5.22866	35.4	chromosome:NC_005945.1/AE017225.1	-	1	Complete Genome	ftp://ftp.ncbi.nlm.nih.gov/genomes/all/GCF/000/008/165/GCF_000008165.1_ASM816v1	ftp://ftp.ncbi.nlm.nih.gov/genomes/all/GCA/000/008/165/GCA_000008165.1_ASM816v1	Sterne_NC_005945.1.fasta
A16	China	Unknown		Qi et al. Unpublished	SAMN02641483	PRJNA40303	A.Br.081	A.Br.001/002	GCA_000512835.2	5.50545	35.2629	chromosome:NZ_CP001970.2/CP001970.2; plasmid pXO1:NZ_CP001971.2/CP001971.2; plasmid pXO2:NZ_CP001972.2/CP001972.2	-	3	Complete Genome	ftp://ftp.ncbi.nlm.nih.gov/genomes/all/GCF/000/512/835/GCF_000512835.2_ASM51283v2	ftp://ftp.ncbi.nlm.nih.gov/genomes/all/GCA/000/512/835/GCA_000512835.2_ASM51283v2	A16_NZ_CP001970.2.fasta
A16R	China	Unknown		Qi et al. Unpublished	SAMN02641484	PRJNA40353	A.Br.081	A.Br.001/002	GCA_000512775.2	5.41056	35.3026	chromosome:CP001974.2; plasmid pXO1:CP001975.2	-	2	Complete Genome	ftp://ftp.ncbi.nlm.nih.gov/genomes/all/GCF/000/512/775/GCF_000512775.2_ASM51277v2	ftp://ftp.ncbi.nlm.nih.gov/genomes/all/GCA/000/512/775/GCA_000512775.2_ASM51277v2	A16R_NZ_CP001974.2.fasta
Shikan-NIID	Japan	1928	horse	Okutani et al. 2015. Genome Announc	SAMD00026520	PRJDB3549	A.Br.081	A.Br.001	GCA_002356575.1	5.50465	35.2646	chromosome:NZ_AP014833.1/AP014833.1; plasmid pXO1:NZ_AP014834.1/AP014834.1; plasmid pXO2:NZ_AP014835.1/AP014835.1	-	3	Complete Genome	ftp://ftp.ncbi.nlm.nih.gov/genomes/all/GCF/002/356/575/GCF_002356575.1_ASM235657v1	ftp://ftp.ncbi.nlm.nih.gov/genomes/all/GCA/002/356/575/GCA_002356575.1_ASM235657v1	SHIKAN-NIID_NZ_AP014833.1.fasta
Ames Ancestor	USA	1981	beef cattle	Ravel et al. 2009. J Bacteriol	SAMN02603433	PRJNA10784	A.Br.081	A.Br.Ames	GCA_000008445.1	5.50393	35.2629	chromosome:NC_007530.2/AE017334.2; plasmid pXO1:NC_007322.2/AE017336.2; plasmid pXO2:NC_007323.3/AE017335.3	-	3	Complete Genome	ftp://ftp.ncbi.nlm.nih.gov/genomes/all/GCF/000/008/445/GCF_000008445.1_ASM844v1	ftp://ftp.ncbi.nlm.nih.gov/genomes/all/GCA/000/008/445/GCA_000008445.1_ASM844v1	Ames-ancestor_NC_007530.2	Reference strain used in this study
52-40-NIAH	China	1940	horse	Okutani et al. 2015. Genome Announc	SAMD00026914	PRJDB3563	A.Br.081	A.Br.001/002	GCA_001015025.1	5.44982	35.1	-	BBWY01	36	Contig	ftp://ftp.ncbi.nlm.nih.gov/genomes/all/GCF/001/015/025/GCF_001015025.1_ASM101502v1	ftp://ftp.ncbi.nlm.nih.gov/genomes/all/GCA/001/015/025/GCA_001015025.1_ASM101502v1	52-40-NIAH_BBWY01000010.1
44-NIAH	Unknown	Unknown		Okutani et al. 2015. Genome Announc	SAMD00026915	PRJDB3562	A.Br.081	A.Br.001/002	GCA_001015005.1	5.37514	35.1	-	BBWX01	124	Contig	ftp://ftp.ncbi.nlm.nih.gov/genomes/all/GCF/001/015/005/GCF_001015005.1_ASM101500v1	ftp://ftp.ncbi.nlm.nih.gov/genomes/all/GCA/001/015/005/GCA_001015005.1_ASM101500v1	44-NIAH_BBWX01000096.1
Han	China	2012		Huang et al. 2014. State Key Laboratory of Pathogen and Biosecurity.	SAMN02898318	PRJNA252784	A.Br.081	A.Br.001/002	GCA_000747375.1	5.22543	35.4	chromosome:CP008854.1	-	1	Complete Genome	ftp://ftp.ncbi.nlm.nih.gov/genomes/all/GCF/000/747/375/GCF_000747375.1_ASM74737v1	ftp://ftp.ncbi.nlm.nih.gov/genomes/all/GCA/000/747/375/GCA_000747375.1_ASM74737v1	HAN_CP008854.1.fasta
A0389	Indonesia	2008		Los Alamos National Library	SAMN02470266	PRJNA27917	A.Br.081	A.Br.001/002	GCA_000219895.1	5.4204	35.1662	plasmid pXO1:ABLB01000067.1; plasmid pXO2:ABLB01000068.1	ABLB01	68	Contig	ftp://ftp.ncbi.nlm.nih.gov/genomes/all/GCF/000/219/895/GCF_000219895.1_ASM21989v1	ftp://ftp.ncbi.nlm.nih.gov/genomes/all/GCA/000/219/895/GCA_000219895.1_ASM21989v1	A0389_NZ_ABLB01000001.1.fasta
9080-G	Georgia	1998	isolated from soil	UofNA, MGGen 2014	SAMN02951869	PRJNA224558	A.Br.014	A.Br.002/003	GCA_000558985.1	5.50866	35.2631	chromosome:NZ_CM002398.1/CM002398.1; plasmid pXO1:NZ_CM002399.1/CM002399.1; plasmid pXO2:NZ_CM002400.1/CM002400.1	AZUE01	3	Chromosome	ftp://ftp.ncbi.nlm.nih.gov/genomes/all/GCF/000/558/985/GCF_000558985.1_Ba9080G_1.0	ftp://ftp.ncbi.nlm.nih.gov/genomes/all/GCA/000/558/985/GCA_000558985.1_Ba9080G_1.0	9080-G_NZ_CM002398.1.fasta
52-G	Georgia	2009	isolated from bovine	UofNA, MGGen 2014	SAMN02951870	PRJNA224563	A.Br.014	A.Br.002/003	GCA_000559005.1	5.50444	35.2647	chromosome:NZ_CM002395.1/CM002395.1; plasmid pXO1:NZ_CM002396.1/CM002396.1; plasmid pXO2:NZ_CM002397.1/CM002397.1	AZUF01	3	Chromosome	ftp://ftp.ncbi.nlm.nih.gov/genomes/all/GCF/000/559/005/GCF_000559005.1_Ba52G_1.0	ftp://ftp.ncbi.nlm.nih.gov/genomes/all/GCA/000/559/005/GCA_000559005.1_Ba52G_1.0	52-G_NZ_CM002395.1.fasta
8903-G	Georgia	1997	isolated from soil	UofNA, MGGen 2014	SAMN02951868	PRJNA224562	A.Br.014	A.Br.002/003	GCA_000558965.1	5.50477	35.2647	chromosome:NZ_CM002401.1/CM002401.1; plasmid pXO1:NZ_CM002402.1/CM002402.1; plasmid pXO2:NZ_CM002403.1/CM002403.1	AZUD01	3	Chromosome	ftp://ftp.ncbi.nlm.nih.gov/genomes/all/GCF/000/558/965/GCF_000558965.1_Ba8903G_1.0	ftp://ftp.ncbi.nlm.nih.gov/genomes/all/GCA/000/558/965/GCA_000558965.1_Ba8903G_1.0	8903-G_NZ_CM002401.1.fasta
A.br.Aust94	India	1997		Keim et al. 2000. J Microbiol	SAMN03757456	PRJNA257008	A.Br.014	A.Br.002/003	GCA_001273025.1	5.45845	35.1	-	LFYH01	32	Contig	ftp://ftp.ncbi.nlm.nih.gov/genomes/all/GCF/001/273/025/GCF_001273025.1_BANT007-SEQ-1-ASM-1	ftp://ftp.ncbi.nlm.nih.gov/genomes/all/GCA/001/273/025/GCA_001273025.1_BANT007-SEQ-1-ASM-1	K2883_NZ_LFYH01000003.1
Ohio ACB	USA	2011		Johnson et al. 2015. Genome Announc	SAMN03010429	PRJNA238205	A.Br.014	A.Br.002/003	GCA_000832505.1	5.49834	35.2647	chromosome:NZ_CP009341.1/CP009341.1; plasmid 1:NZ_CP009340.1/CP009340.1; plasmid 2:NZ_CP009339.1/CP009339.1	-	3	Complete Genome	ftp://ftp.ncbi.nlm.nih.gov/genomes/all/GCF/000/832/505/GCF_000832505.1_ASM83250v1	ftp://ftp.ncbi.nlm.nih.gov/genomes/all/GCA/000/832/505/GCA_000832505.1_ASM83250v1	OHIO_ACB_NZ_CP009341.1.fasta
2000031027	USA	1957		Weigand et al. 2014. GIT	SAMN03165113	PRJNA264742	A.Br.014	A.Br.002/003	GCA_000782895.1	5.44555	35.1	-	JTAR01	51	Scaffold	ftp://ftp.ncbi.nlm.nih.gov/genomes/all/GCF/000/782/895/GCF_000782895.1_ASM78289v1	ftp://ftp.ncbi.nlm.nih.gov/genomes/all/GCA/000/782/895/GCA_000782895.1_ASM78289v1	2000031027_JTAR01000047.1
K1285	Namibia	1996		Keim et al. 2000. J Microbiol	SAMN03757454	PRJNA257008	A.Br.014	A.Br.002/003	GCA_001272985.1	5.46083	35.1	-	LFYF01	36	Contig	ftp://ftp.ncbi.nlm.nih.gov/genomes/all/GCF/001/272/985/GCF_001272985.1_BANT005-SEQ-1-ASM-1	ftp://ftp.ncbi.nlm.nih.gov/genomes/all/GCA/001/272/985/GCA_001272985.1_BANT005-SEQ-1-ASM-1	K1285_LFYF01000022.1
Tsiankovskii-I	Russia	2017	vaccine strain	Dodson et al. Unpublished	SAMN02436236	PRJNA17709	A.Br.105	A.Br.008/011	GCA_000181675.2	5.50473	35.2	-	ABDN02	56	Scaffold	ftp://ftp.ncbi.nlm.nih.gov/genomes/all/GCF/000/181/675/GCF_000181675.2_ASM18167v2	ftp://ftp.ncbi.nlm.nih.gov/genomes/all/GCA/000/181/675/GCA_000181675.2_ASM18167v2	Tsiankovskii-I_ABDN02000001.1
Cvac02	China	2012	vaccine strain	Huang et al. 2014. State Key Laboratory of Pathogen and Biosecurity.	SAMN02898388	PRJNA252785	A.Br.105	A.Br.008/011	GCA_000747335.1	5.22717	35.4	chromosome:CP008853.1	-	1	Complete Genome	ftp://ftp.ncbi.nlm.nih.gov/genomes/all/GCF/000/747/335/GCF_000747335.1_ASM74733v1	ftp://ftp.ncbi.nlm.nih.gov/genomes/all/GCA/000/747/335/GCA_000747335.1_ASM74733v1	CVAC02_CP008853.1.fasta
K2129	China	1997		Keim et al. 2000. J Microbiol	SAMN03757455	PRJNA257008	A.Br.118	A.Br.008/011	GCA_001273005.1	5.45942	35.1	-	LFYG01	28	Contig	ftp://ftp.ncbi.nlm.nih.gov/genomes/all/GCF/001/273/005/GCF_001273005.1_BANT006-SEQ-1-ASM-1	ftp://ftp.ncbi.nlm.nih.gov/genomes/all/GCA/001/273/005/GCA_001273005.1_BANT006-SEQ-1-ASM-1	K2129_LFYG01000012.1
3154	Bulgaria	2013		Birdsell et al. 2013. Genome Announc.	SAMN02470705	PRJNA178572	A.Br.127	A.Br.008/011	GCA_000319695.1	5.00269	35.4	-	ANFF01	3	Contig	ftp://ftp.ncbi.nlm.nih.gov/genomes/all/GCF/000/319/695/GCF_000319695.1_BA_3154assembly	ftp://ftp.ncbi.nlm.nih.gov/genomes/all/GCA/000/319/695/GCA_000319695.1_BA_3154assembly	BA_3154_2_ANFF01000001.1
3166	Bulgaria	2013		Birdsell et al. 2013. Genome Announc	SAMN02470706	PRJNA178573	A.Br.127	A.Br.008/011	GCA_000319715.1	5.50514	35.2	-	ANFG01	5	Contig	ftp://ftp.ncbi.nlm.nih.gov/genomes/all/GCF/000/319/715/GCF_000319715.1_BA_3166assembly	ftp://ftp.ncbi.nlm.nih.gov/genomes/all/GCA/000/319/715/GCA_000319715.1_BA_3166assembly	3166_NZ_ANFG01000003.1.fasta
Pasteur	England	2011		Johnson et al. 2015. Genome Announc	SAMN03024436	PRJNA238046	A.Br.127	A.Br.008/011	GCA_000832585.1	5.2948	35.3571	chromosome:NZ_CP009476.1/CP009476.1; plasmid pXO2:NZ_CP009475.1/CP009475.1	-	2	Complete Genome	ftp://ftp.ncbi.nlm.nih.gov/genomes/all/GCF/000/832/585/GCF_000832585.1_ASM83258v1	ftp://ftp.ncbi.nlm.nih.gov/genomes/all/GCA/000/832/585/GCA_000832585.1_ASM83258v1	PASTEUR_NZ_CP009476.1.fasta
Smith 1013	USA	2014		Daligault et al. 2014. Genome Announc	SAMN02732407	PRJNA243516	A.Br.127	A.Br.008/011	GCA_000742315.1	5.28699	35.2806	chromosome:NZ_CM002879.1/CM002879.1; plasmid pXO2:NZ_CM002880.1/CM002880.1	JNOD01	2	Chromosome	ftp://ftp.ncbi.nlm.nih.gov/genomes/all/GCF/000/742/315/GCF_000742315.1_ASM74231v1	ftp://ftp.ncbi.nlm.nih.gov/genomes/all/GCA/000/742/315/GCA_000742315.1_ASM74231v1	SMITH1013_NZ_CM002879.1.fasta
A0157	USA	1996		Hazbon et al. 2014. BEI resources	SAMN03267488	PRJNA270580	A.Br.127	A.Br.008/011	GCA_000808075.1	5.32224	35.4555	chromosome:NZ_CP010342.1/CP010342.1; plasmid pXO2:NZ_CP010343.1/CP010343.1	-	2	Chromosome	ftp://ftp.ncbi.nlm.nih.gov/genomes/all/GCF/000/808/075/GCF_000808075.1_ASM80807v1	ftp://ftp.ncbi.nlm.nih.gov/genomes/all/GCA/000/808/075/GCA_000808075.1_ASM80807v1	A0157_NZ_CP010342.1.fasta
Heroin Ba4599	Scotland	2009	human - injection anthrax	Price et al. 2012. Emerg Infect Dis	SAMN02470707	PRJNA72893	A.Br.161	A.Br.008/011	GCA_000278385.1	5.46838	35.1	-	AGQP01	46	Contig	ftp://ftp.ncbi.nlm.nih.gov/genomes/all/GCF/000/278/385/GCF_000278385.1_ASM27838v1	ftp://ftp.ncbi.nlm.nih.gov/genomes/all/GCA/000/278/385/GCA_000278385.1_ASM27838v1	BA4599_NZ_AGQP01000022.1.fasta
ANSES_99-100	France	2014		Girault et al. 2014. Genome Announc	SAMN02699415	PRJNA242332	A.Br.133	A.Br.011/009	GCA_000697535.2	5.44647	35.1	-	JHDR02	30	Scaffold	ftp://ftp.ncbi.nlm.nih.gov/genomes/all/GCF/000/697/535/GCF_000697535.2_ASM69753v2	ftp://ftp.ncbi.nlm.nih.gov/genomes/all/GCA/000/697/535/GCA_000697535.2_ASM69753v2	ANSES99-100_NZ_JHDR02000016.1.fasta
Carbosap	Italy	2013		Harrington et al. 2013. Genome Announc	SAMN02910129	PRJNA231912	A.Br.133	A.Br.011/009	GCA_000732465.1	5.40767	35.1	-	JPIG01	18	Scaffold	ftp://ftp.ncbi.nlm.nih.gov/genomes/all/GCF/000/732/465/GCF_000732465.1_ASM73246v1	ftp://ftp.ncbi.nlm.nih.gov/genomes/all/GCA/000/732/465/GCA_000732465.1_ASM73246v1	Carbosap_KL649661.1
95014	Unknown	Unknown		Army Medical and Veterinary Research Center 2014	SAMN02951914	PRJNA231913	A.Br.133	A.Br.011/009	GCA_000585275.1	5.3368	35.2047	plasmid pXO1_95014:JANG01000027.1	JANG01	27	Contig	ftp://ftp.ncbi.nlm.nih.gov/genomes/all/GCF/000/585/275/GCF_000585275.1_95014_de_novo_assembly	ftp://ftp.ncbi.nlm.nih.gov/genomes/all/GCA/000/585/275/GCA_000585275.1_95014_de_novo_assembly	95014_JANG01000020.1
A1144	Argentina	1992	Bos taurus host	Winegar et al. 2014. MRIGlobal	SAMN02999504	PRJNA257008	A.Br.133	A.Br.011/009	GCA_000875715.1	5.47706	35.2621	chromosome:NZ_CP010852.1/CP010852.1; plasmid pXO1:NZ_CP010853.1/CP010853.1; plasmid pXO2:NZ_CP010854.1/CP010854.1	-	3	Complete Genome	ftp://ftp.ncbi.nlm.nih.gov/genomes/all/GCF/000/875/715/GCF_000875715.1_ASM87571v1	ftp://ftp.ncbi.nlm.nih.gov/genomes/all/GCA/000/875/715/GCA_000875715.1_ASM87571v1	A1144_NZ_CP010852.1.fasta
Pollino	Italy	2014	isolated from an anthrax burial site in Southern Italy	Antwerpen et al 2015. Bundeswehr IMB	SAMN03296000	PRJNA273788	A.Br.144	A.Br.011/009	GCA_000831505.1	5.50389	35.2629	chromosome:NZ_CP010813.1/CP010813.1; plasmid pXO1:NZ_CP010814.1/CP010814.1; plasmid pXO2:NZ_CP010815.1/CP010815.1	-	3	Chromosome	ftp://ftp.ncbi.nlm.nih.gov/genomes/all/GCF/000/831/505/GCF_000831505.1_ASM83150v1	ftp://ftp.ncbi.nlm.nih.gov/genomes/all/GCA/000/831/505/GCA_000831505.1_ASM83150v1	POLLINO_NZ_CP010813.1.fasta
K0021	Italy	1995		Keim et al. 2000. J Bacteriol	SAMN03757457	PRJNA257008	A.Br.144	A.Br.011/009	GCA_001273045.1	5.45962	35.1	-	LFYI01	31	Contig	ftp://ftp.ncbi.nlm.nih.gov/genomes/all/GCF/001/273/045/GCF_001273045.1_BANT008-SEQ-1-ASM-1	ftp://ftp.ncbi.nlm.nih.gov/genomes/all/GCA/001/273/045/GCA_001273045.1_BANT008-SEQ-1-ASM-1	K0021_LFYI01000025.1
Sen2Col2	Europe	2013		EBI 2013	SAMEA2272511	PRJEB1516	A.Br.148	A.Br.011/009	GCA_000359425.1	5.17411	35.2	-	CAVC01	44	Contig	ftp://ftp.ncbi.nlm.nih.gov/genomes/all/GCF/000/359/425/GCF_000359425.1_ASM35942v1	ftp://ftp.ncbi.nlm.nih.gov/genomes/all/GCA/000/359/425/GCA_000359425.1_ASM35942v1	Sen2Col2_CAVC010000031.1	Country : Senegal in Sahl, 2016
Gmb1	Europe	2013		EBI 2013	SAMEA2272630	PRJEB1518	A.Br.148	A.Br.011/009	GCA_000359465.1	5.17508	35.2	-	CAVE01	39	Contig	ftp://ftp.ncbi.nlm.nih.gov/genomes/all/GCF/000/359/465/GCF_000359465.1_ASM35946v1	ftp://ftp.ncbi.nlm.nih.gov/genomes/all/GCA/000/359/465/GCA_000359465.1_ASM35946v1	Gmb1_CAVE010000022.1	Country : Gambia in Sahl, 2016
Sen3	Europe	2013		EBI 2013	SAMEA2272292	PRJEB1517	A.Br.148	A.Br.011/009	GCA_000359445.1	5.17379	35.2	-	CAVD01	50	Contig	ftp://ftp.ncbi.nlm.nih.gov/genomes/all/GCF/000/359/445/GCF_000359445.1_ASM35944v1	ftp://ftp.ncbi.nlm.nih.gov/genomes/all/GCA/000/359/445/GCA_000359445.1_ASM35944v1	Sen3_CAVD010000035.1	Country : Senegal in Sahl, 2016
Canadian_bison	USA	2011		Johnson et al. 2015. Genome Announc	SAMN03202901	PRJNA238044	A.Br.009	A.Br.009		5.50577	35.2647	chromosome:NZ_CP010322.1/CP010322.1; plasmid 1:NZ_CP010321.1/CP010321.1; plasmid 2:NZ_CP010320.1/CP010320.1	-	3	ftp://ftp.ncbi.nlm.nih.gov/genomes/all/GCF/000/833/125/GCF_000833125.1_ASM83312v1	ftp://ftp.ncbi.nlm.nih.gov/genomes/all/GCA/000/833/125/GCA_000833125.1_ASM83312v1		CANADIAN_BISON_NZ_CP010322.1.fasta	Country : Canada in Sahl, 2016
A0174	Unknown	2017		Dodson et al. unpublished	SAMN02470265	PRJNA27921	A.Br.009	A.Br.009	GCA_000182055.1	5.29191	35.2	-	ABLT01	60	Scaffold	ftp://ftp.ncbi.nlm.nih.gov/genomes/all/GCF/000/182/055/GCF_000182055.1_ASM18205v1	ftp://ftp.ncbi.nlm.nih.gov/genomes/all/GCA/000/182/055/GCA_000182055.1_ASM18205v1	A0174_NZ_ABLT01000001.1.fasta	Country : Canada in Sahl, 2016
2000031006	USA	1956		Weigand et al. 2014. GIT	SAMN03165110	PRJNA264742	A.Br.009	A.Br.009	GCA_000782875.1	5.44337	35.1	-	JTAS01	75	Scaffold	ftp://ftp.ncbi.nlm.nih.gov/genomes/all/GCF/000/782/875/GCF_000782875.1_ASM78287v1	ftp://ftp.ncbi.nlm.nih.gov/genomes/all/GCA/000/782/875/GCA_000782875.1_ASM78287v1	2000031006_JTAS01000067.1
A0193	USA	2017		Dodson et al. Unpublished	SAMN02470282	PRJNA27923	A.Br.009	A.Br.009	GCA_000181915.1	5.39288	35.1	-	ABKF01	60	Scaffold	ftp://ftp.ncbi.nlm.nih.gov/genomes/all/GCF/000/181/915/GCF_000181915.1_ASM18191v1	ftp://ftp.ncbi.nlm.nih.gov/genomes/all/GCA/000/181/915/GCA_000181915.1_ASM18191v1	A0193_NZ_ABKF01000001.1.fasta
Western North America USA6153	Canada	2005	from bison	Rasko et al. 2005. FEMS Microbiol Rev	SAMN02435885	PRJNA337	A.Br.009	A.Br.009	GCA_000167315.1	5.51135	35.2	-	AAER01	44	Scaffold	ftp://ftp.ncbi.nlm.nih.gov/genomes/all/GCF/000/167/315/GCF_000167315.1_ASM16731v1	ftp://ftp.ncbi.nlm.nih.gov/genomes/all/GCA/000/167/315/GCA_000167315.1_ASM16731v1	WESTERN-NORTH-AMERICAN_NZ_AAER01000040.3.fasta	Country : USA in Sahl, 2016
2000032832	Unknown	Unknown		Weigand et al. 2014. GIT	SAMN03165122	PRJNA264742	A.Br.009	A.Br.009	GCA_000793545.1	5.44926	35.1	-	JSZX01	36	Scaffold	ftp://ftp.ncbi.nlm.nih.gov/genomes/all/GCF/000/793/545/GCF_000793545.1_ASM79354v1	ftp://ftp.ncbi.nlm.nih.gov/genomes/all/GCA/000/793/545/GCA_000793545.1_ASM79354v1	2000032832_JSZX01000027.1
2000032819	Unknown	Unknown		Weigand et al. 2014. GIT	SAMN03165121	PRJNA264742	A.Br.009	A.Br.009	GCA_000783075.1	5.45031	35.1	-	JSZW01	45	Scaffold	ftp://ftp.ncbi.nlm.nih.gov/genomes/all/GCF/000/783/075/GCF_000783075.1_ASM78307v1	ftp://ftp.ncbi.nlm.nih.gov/genomes/all/GCA/000/783/075/GCA_000783075.1_ASM78307v1	2000032819_JSZW01000041.1
2000031765	Unknown	Unknown		Weigand et al. 2014. GIT	SAMN03165120	PRJNA264742	A.Br.009	A.Br.009	GCA_000783055.1	5.44942	35.1	-	JSZV01	43	Scaffold	ftp://ftp.ncbi.nlm.nih.gov/genomes/all/GCF/000/783/055/GCF_000783055.1_ASM78305v1	ftp://ftp.ncbi.nlm.nih.gov/genomes/all/GCA/000/783/055/GCA_000783055.1_ASM78305v1	2000031765_JSZV01000036.1
2000032989	Unknown	Unknown		Weigand et al. 2014. GIT	SAMN03165130	PRJNA264742	A.Br.009	A.Br.009	GCA_000783215.1	5.44396	35.1	-	JTAF01	53	Scaffold	ftp://ftp.ncbi.nlm.nih.gov/genomes/all/GCF/000/783/215/GCF_000783215.1_ASM78321v1	ftp://ftp.ncbi.nlm.nih.gov/genomes/all/GCA/000/783/215/GCA_000783215.1_ASM78321v1	2000032989_JTAF01000019.1

### Sheet: Ancient A
ID	Country	Source	Year	Genetic subgroup	Major canSNP group	Cluster (genotype based on Bruce et al., 2019)	NCBI accession numbers
A0026	England	equine	1992	A.Br.034	A.Br.005/006	3.1	SRR2968152, PRJNA302749, SAMN04283797
A2079	Tanzania	impala	1999	A.Br.034	A.Br.005/006	3.1	SRR2968188, PRJNA302749, SAMN04283798
A2075	Tanzania	baboon	1999	A.Br.034	A.Br.005/006	3.2	SRR2968187, PRJNA302749, SAMN04283799
A0017	Zambia	missing data	missing data	A.Br.034	A.Br.005/006	3.2	SRR2968151, PRJNA302749, SAMN04283800
CZC5	Zambia	hippoppotamus	2011	A.Br.034	A.Br.005/006	3.2	BAVT01000000.1
DRR125654	Zambia	environment	2012	A.Br.034	A.Br.005/006	3.2	SAMD00113118
A0530	Botswana	elephant	missing data	A.Br.034	A.Br.005/006	3.3	SRR2968170, PRJNA302749, SAMN04283802
A0006	Australia	missing data	missing data	A.Br.034	A.Br.005/006	3.3	SRR2968150, PRJNA302749, SAMN04283803
DRR014741	Zambia	unknown	2011	A.Br.034	A.Br.005/006	3.3	DRR014741
